# 3’HS1 CTCF binding site in human β-globin locus regulates fetal hemoglobin expression

**DOI:** 10.1101/2021.05.18.444713

**Authors:** Pamela Himadewi, Xue Qing David Wang, Fan Feng, Haley Gore, Yushuai Liu, Lei Yu, Jie Liu, Ryo Kurita, Yukio Nakamura, Gerd Pfeifer, Xiaotian Zhang

## Abstract

Mutations in the adult β-globin gene can lead to a variety of hemoglobinopathies, including sickle cell disease and β-thalassemia. An increase in fetal hemoglobin expression throughout adulthood, a condition named Hereditary Persistence of Fetal Hemoglobin (HPFH), has been found to ameliorate hemoglobinopathies. Deletional HPFH occurs through the excision of a significant portion of the 3’ end of the β-globin locus, including a CTCF binding site termed 3’HS1. Here, we show that the deletion of this CTCF site alone induces fetal hemoglobin expression in both adult CD34+ hematopoietic stem and progenitor cells and HUDEP-2 erythroid progenitor cells. This induction is driven by the ectopic access of a previously postulated distal enhancer located in the *OR52A1* gene downstream of the locus, which can also be insulated by the inversion of the 3’HS1 CTCF site. This suggests that genetic editing of this binding site can have therapeutic implications to treat hemoglobinopathies.
