## Supplemental Table S1 for "3’HS1 CTCF binding site in human β-globin locus regulates fetal hemoglobin expression"

### Sheet: Supplemental Table 2 HUDEP2_3HS
	log2FC (deletion/ WT)	logCPM	LR	PValue	FDR
VENTX	8.37327	-0.323972	44.5959	2.42e-11	1.33e-08
LIN28B	5.5086	2.35618	40.7868	1.7e-10	7.47e-08
HBG1	5.27642	8.16905	269.735	1.3e-60	8.55e-57
PDE3A	5.26724	-1.06482	26.9816	2.05e-07	4.67e-05
PRSS8	5.24122	-0.269984	36.9634	1.2e-09	4.54e-07
HBG2	5.07441	10.7086	503.544	1.61e-111	2.12e-107
BGLT3	4.8059	1.94486	54.4194	1.62e-13	1.58e-10
OBSL1	4.63889	1.23865	36.5578	1.48e-09	5.43e-07
HBE1	4.38405	3.52856	15.2545	9.4e-05	0.00931844
NAT8L	4.20145	-1.86354	14.9608	0.00010977	0.0106469
GPSM1	3.90818	-0.632907	22.4689	2.14e-06	0.000339433
SEMA3E	3.77823	2.50934	55.8422	7.85e-14	9.42e-11
TCEAL9	3.76185	1.62637	24.9292	5.95e-07	0.000113699
LRAT	3.70775	-1.0295	16.5635	4.7e-05	0.00500502
PURPL	3.57215	-0.672032	15.533	8.11e-05	0.00822694
TFAP2A-AS1	3.56798	-1.72442	13.1695	0.000284546	0.02195
ISL2	3.47055	0.259205	22.7217	1.87e-06	0.00030946
EHD2	3.46085	-0.91043	16.1873	5.74e-05	0.00600699
OR2AT4	3.38175	-0.139502	17.1688	3.42e-05	0.00385594
NEBL	3.37294	1.1757	20.5619	5.77e-06	0.00083687
LGALS3BP	3.36482	-0.483962	21.0779	4.41e-06	0.000661028
PACSIN1	3.34442	-0.216806	12.4527	0.000417378	0.0292853
TFAP2A	3.3106	0.30329	25.8731	3.65e-07	7.4e-05
BEX3	3.26135	-0.0125469	20.7985	5.1e-06	0.000756239
SERPINB6	3.21636	2.46063	19.5826	9.63e-06	0.00127085
CA13	3.19907	0.502361	19.6635	9.24e-06	0.0012305
HBBP1	3.1657	5.91339	128.069	1.08e-29	2.86e-26
GBP2	3.16069	0.988079	18.316	1.87e-05	0.00228068
TNNT1	3.13926	0.855446	14.4653	0.000142764	0.0130778
SH3BGRL2	3.12949	2.90384	35.9301	2.05e-09	7.29e-07
PANX2	3.12737	3.19828	40.8108	1.68e-10	7.47e-08
HBZ	3.08842	5.882	27.0668	1.97e-07	4.55e-05
MYO18B	3.08596	3.09238	41.3146	1.3e-10	6.11e-08
PALM	3.06011	1.6013	27.8608	1.3e-07	3.13e-05
ALDH1A1	3.04324	1.5891	11.1697	0.000831433	0.0493609
P2RX7	2.97802	-0.948931	12.1834	0.000482166	0.0329546
STXBP6	2.96444	0.124996	18.8603	1.41e-05	0.0017503
SCN2A	2.96212	3.02463	17.6716	2.63e-05	0.00311974
ANXA1	2.92507	1.29955	20.1319	7.23e-06	0.00102191
FAM162B	2.9126	-0.296037	8.36969	0.00381531	0.145897
LINC02212	2.8841	0.34841	13.8134	0.000201896	0.0164876
FAM222A-AS1	2.82241	-0.921856	13.671	0.000217794	0.0175178
MFGE8	2.81101	1.61257	30.9054	2.71e-08	7.94e-06
TMEM45A	2.79864	-1.00779	14.5611	0.00013569	0.0127849
KRT19	2.7921	0.641757	16.8443	4.06e-05	0.00446023
VIM-AS1	2.7586	0.465276	12.6413	0.000377326	0.027499
SLC16A10	2.72726	1.03283	21.0782	4.41e-06	0.000661028
F2RL3	2.68135	-0.919708	14.1791	0.000166206	0.0148137
MGST1	2.61283	1.2823	24.1789	8.78e-07	0.000160839
COL2A1	2.52067	2.3348	29.245	6.38e-08	1.68e-05
ID4	2.45739	0.148769	10.0093	0.00155748	0.075532
PRXL2A	2.43769	0.920437	14.0295	0.000179963	0.0155302
CRYM	2.3912	0.900925	15.9573	6.48e-05	0.0067293
ZNF467	2.39063	-0.720554	8.26777	0.00403551	0.149951
C14orf39	2.38878	-0.517046	11.0023	0.000909972	0.0511102
APLNR	2.38581	1.02046	19.053	1.27e-05	0.00161255
ANO1	2.34019	2.46299	11.4878	0.000700527	0.0427808
PCDH9	2.32985	0.47506	7.20081	0.00728709	0.216635
BEX2	2.28603	3.46028	28.9339	7.49e-08	1.9e-05
VIM	2.28424	2.19243	23.8714	1.03e-06	0.000183591
SH2D6	2.28171	0.843615	14.1635	0.000167588	0.0148366
POU3F2	2.27886	0.435303	8.89668	0.00285689	0.118507
TNNI3	2.27624	4.47172	11.0445	0.000889525	0.0511102
LOC780529	2.26683	0.54944	7.94004	0.00483529	0.171538
MYLK3	2.19395	-0.218315	12.5364	0.000399095	0.0283036
AMHR2	2.12115	0.91535	13.2915	0.000266611	0.0206875
APPL1	2.11044	3.696	37.0474	1.15e-09	4.47e-07
RHOC	2.09241	2.86645	24.6003	7.05e-07	0.000132928
TTLL13P	2.08999	-1.37018	7.50749	0.0061443	0.199139
GAMT	2.0614	-0.798765	9.79749	0.0017475	0.0832176
TMCC3	2.05929	-1.54856	6.87183	0.00875649	0.243172
RGS20	2.05198	-0.149403	8.19824	0.00419309	0.152372
OTX1	2.02412	0.664031	8.72709	0.00313516	0.125702
PDK4	2.02296	0.24334	6.64024	0.00997006	0.262505
SLC37A1	2.011	3.82447	10.7603	0.00103701	0.0565255
RENBP	2.00348	3.32749	35.2979	2.83e-09	9.57e-07
ERO1B	2.0008	1.00913	11.041	0.000891209	0.0511102
IL12RB1	1.96812	-1.09448	7.4216	0.00644455	0.202667
COL9A2	1.95534	0.649049	8.23938	0.00409911	0.151037
IGF2BP1	1.91466	5.903	64.9819	7.56e-16	1.11e-12
LRRC14B	1.90291	-1.00836	7.23573	0.00714669	0.214742
RIIAD1	1.89167	0.1499	9.60689	0.00193848	0.090037
RTN2	1.87431	0.343132	6.7068	0.0096046	0.256466
WIPF1	1.86859	0.834275	11.0027	0.000909809	0.0511102
EPAS1	1.86709	4.10342	25.1546	5.29e-07	0.000104176
ITM2A	1.85364	2.72789	23.6212	1.17e-06	0.000206282
REEP6	1.8484	4.27159	45.0339	1.94e-11	1.11e-08
CHN1	1.80744	0.61062	7.27819	0.00697969	0.211168
ZNF697	1.80689	1.05447	8.8586	0.00291711	0.119502
GGT1	1.77345	1.62088	12.0511	0.000517608	0.0341388
ALOX12	1.73874	2.64093	7.43524	0.00639587	0.202667
CA11	1.7271	0.95539	8.20277	0.00418266	0.152372
DPF1	1.72517	0.00674532	9.03094	0.00265447	0.112952
LIF	1.71529	0.812726	7.67529	0.0055982	0.188763
ITGB5	1.70387	1.53946	7.51716	0.00611138	0.19856
PLAGL1	1.68693	3.8226	26.3117	2.91e-07	6.39e-05
PTPRC	1.67638	2.69829	16.6687	4.45e-05	0.00481248
DLGAP1-AS2	1.6664	0.35924	7.18082	0.0073687	0.217938
ICAM1	1.65671	2.16115	9.54678	0.002003	0.0923833
TNIK	1.64143	4.2799	29.9593	4.41e-08	1.21e-05
NETO2	1.64138	6.41039	9.00487	0.00269261	0.113477
AXL	1.62655	0.69285	7.00253	0.00813944	0.234427
FAM13A	1.60352	3.38195	14.4714	0.000142301	0.0130778
LOC101927789	1.58817	1.44235	8.79069	0.00302771	0.122888
KRT13	1.58671	3.41367	22.6258	1.97e-06	0.000316621
MT1G	1.56237	1.20999	9.59301	0.0019532	0.0904021
GAB2	1.54915	5.27578	38.8095	4.67e-10	1.93e-07
CDKN1A	1.54848	2.19712	10.3892	0.00126753	0.0653127
KCNE1	1.54308	0.0601493	6.96139	0.00832871	0.237287
EMID1	1.52993	5.5565	24.0904	9.19e-07	0.000166095
PNMT	1.52048	3.73717	25.0024	5.73e-07	0.000111076
HMOX1	1.51955	4.50508	6.97849	0.00824952	0.236489
LRRC7	1.51118	1.95526	11.2356	0.000802438	0.0478958
PIK3CG	1.49635	0.170806	6.79851	0.0091234	0.250471
MELTF	1.49421	2.25178	6.64175	0.00996158	0.262505
TSPAN32	1.47878	5.55803	51.3706	7.65e-13	5.6e-10
SMAD5	1.46553	2.62399	14.4928	0.000140698	0.0130778
TANC1	1.46074	6.50974	22.7611	1.83e-06	0.00030946
CHPF	1.45948	0.923891	7.41927	0.00645289	0.202667
C11orf21	1.45893	6.63674	55.6477	8.67e-14	9.53e-11
SPIN3	1.44698	0.692298	7.65036	0.00567611	0.188763
ZGLP1	1.4376	2.16611	10.6849	0.00108012	0.0583931
LCP1	1.42147	5.12572	45.0334	1.94e-11	1.11e-08
SLC29A2	1.40586	1.77738	7.9065	0.00492574	0.172807
GDF15	1.39715	7.2801	38.7126	4.91e-10	1.96e-07
PTGS1	1.37618	5.22884	42.727	6.29e-11	3.19e-08
VAT1	1.37599	4.95886	24.198	8.69e-07	0.000160839
SAMSN1	1.37413	2.17734	10.4917	0.00119913	0.0622247
DDN	1.36396	4.12596	14.4666	0.000142668	0.0130778
RNF144A-AS1	1.34962	3.30478	7.83	0.00513862	0.17791
LRP12	1.3455	1.89761	8.90404	0.00284541	0.118403
ABCC13	1.34193	2.09927	8.52304	0.00350678	0.136858
ANKRD18A	1.33997	1.83073	8.16494	0.00427079	0.154345
WSCD2	1.32785	1.48747	7.19868	0.00729571	0.216635
CLCF1	1.31955	1.84108	7.71261	0.00548364	0.187396
HPGD	1.31316	4.39621	21.834	2.97e-06	0.000466854
SHB	1.31099	2.04646	8.76963	0.00306287	0.123934
ZFPM2	1.30529	1.6202	6.83464	0.00894069	0.247247
CPED1	1.28374	3.20684	14.6789	0.000127467	0.0120965
FYN	1.28354	3.6174	12.085	0.000508278	0.0336919
C17orf99	1.27352	5.38182	29.8819	4.59e-08	1.24e-05
PLXNB3	1.25851	2.40095	7.526	0.00608149	0.198544
LRTM2	1.25527	3.3111	13.9618	0.00018656	0.0157751
CORO2A	1.23136	1.90995	7.69366	0.00554151	0.188397
EZR-AS1	1.22617	3.42094	6.7244	0.00951025	0.256466
KSR1	1.18506	5.88928	34.7592	3.73e-09	1.2e-06
TNFRSF14-AS1	1.14336	2.93515	8.3682	0.00381844	0.145897
FAM78A	1.1271	3.47252	10.1711	0.00142656	0.0720985
PIP4P2	1.12334	2.80639	8.47855	0.00359359	0.139832
RUNDC3A	1.1095	5.65337	17.6365	2.67e-05	0.00314115
CAVIN1	-1.10086	3.4518	11.7288	0.000615406	0.0389217
ARHGEF37	-1.10903	3.43965	6.92386	0.00850532	0.23973
SNCA	-1.1422	7.13856	42.8956	5.77e-11	3.05e-08
CR1L	-1.1424	5.31035	26.0936	3.25e-07	7.03e-05
JAKMIP1	-1.15133	3.39141	12.8741	0.000333165	0.025113
AQP1	-1.15575	8.33197	59.2177	1.41e-14	1.86e-11
AKAP12	-1.1605	2.73783	7.32269	0.00680895	0.208447
ZMIZ1	-1.16911	6.18186	9.66316	0.00188	0.0882528
SYK	-1.16962	4.09583	18.9496	1.34e-05	0.00168612
PPP4R1	-1.18313	5.75639	31.9775	1.56e-08	4.78e-06
SCARNA17	-1.20559	3.83113	7.15072	0.0074934	0.221131
AGPAT4	-1.21143	6.16194	6.71996	0.00953398	0.256466
ITGA5	-1.21944	4.00351	11.5586	0.000674356	0.0417626
PLEC	-1.22146	6.46095	10.3737	0.00127822	0.0656071
COX6B2	-1.22504	2.18649	8.05374	0.00454097	0.162772
FHL2	-1.2297	4.3812	9.2688	0.00233091	0.102833
ITPKB	-1.2344	4.59967	19.4569	1.03e-05	0.00134386
FGFRL1	-1.2448	4.65582	20.5701	5.75e-06	0.00083687
LMO7	-1.24989	3.54855	11.9543	0.000545216	0.035364
CTH	-1.25114	4.74499	7.636	0.00572146	0.189152
MTCL1	-1.27218	2.904	12.1375	0.000494181	0.0334294
EVA1C	-1.27511	2.53802	9.75913	0.00178434	0.0843629
IQSEC3	-1.28967	2.87357	9.01458	0.00267834	0.113237
TNS1	-1.29348	6.54307	11.0183	0.000902173	0.0511102
COL15A1	-1.30675	4.01353	8.25193	0.00407086	0.150417
SLC50A1	-1.32103	5.30152	30.0927	4.12e-08	1.16e-05
PMP22	-1.3503	2.82498	12.7452	0.000356919	0.0265995
TLN2	-1.37957	4.73369	13.7971	0.000203646	0.0164876
H1-2	-1.39947	5.62439	46.9477	7.29e-12	4.81e-09
FCGRT	-1.42343	3.43212	7.72423	0.00544847	0.187396
HSPG2	-1.43042	3.12222	7.48744	0.00621307	0.200348
NCS1	-1.4399	4.43357	19.8145	8.53e-06	0.00116046
C11orf80	-1.44994	2.07473	7.35138	0.00670112	0.206685
PPM1E	-1.45314	2.03342	8.29044	0.00398543	0.149352
RN7SL2	-1.46879	5.55232	7.21744	0.00721987	0.216448
RN7SL1	-1.48216	5.08966	9.99585	0.00156893	0.0758087
SAMD9	-1.48635	4.80623	41.8555	9.83e-11	4.8e-08
MYO6	-1.48862	2.32651	11.163	0.00083447	0.0493609
AACS	-1.49469	4.14193	21.2498	4.03e-06	0.000618357
RMRP	-1.49714	-0.119163	6.67783	0.00976196	0.259095
GMFG	-1.50279	1.52062	9.22766	0.00238386	0.10447
CYP1B1	-1.50394	6.12053	35.3798	2.71e-09	9.42e-07
TBC1D1	-1.50936	3.12603	18.3025	1.88e-05	0.00228068
SEMA4D	-1.51232	0.7589	6.91255	0.0085593	0.24066
ZEB1-AS1	-1.52476	1.15533	8.73983	0.00311333	0.12559
TRIM10	-1.53842	0.0480067	6.92404	0.00850445	0.23973
CFAP161	-1.5526	0.77261	8.19281	0.00420566	0.152409
RARG	-1.56717	1.03691	8.90619	0.00284205	0.118403
RPS6KA2	-1.58778	1.99838	11.8087	0.00058953	0.0375676
MDGA1	-1.59646	1.96223	11.5917	0.000662454	0.041219
H2BC3	-1.60537	1.41832	7.48336	0.00622717	0.200348
AK7	-1.63573	3.18545	11.0415	0.000890946	0.0511102
CDH6	-1.64258	2.77501	9.53507	0.00201583	0.0926508
BOK	-1.66147	-0.177333	7.52175	0.00609586	0.198544
CLIP2	-1.67514	2.11021	13.7963	0.000203736	0.0164876
PDCD6IPP2	-1.68359	-0.416721	7.46418	0.00629386	0.202001
LINC01133	-1.68505	4.33177	34.8369	3.59e-09	1.18e-06
DHRS3	-1.71406	2.70393	12.7017	0.000365331	0.0270735
SERPINB1	-1.72062	1.19159	9.1196	0.00252885	0.108444
HSPA2	-1.72142	3.33556	16.6454	4.51e-05	0.00483239
ITGB7	-1.72382	2.05914	7.48978	0.00620502	0.200348
NTRK1	-1.75381	2.5611	19.3579	1.08e-05	0.00140147
ZEB1	-1.75916	4.0208	12.0088	0.000529486	0.0345765
ZNF441	-1.7789	4.15268	20.4841	6.01e-06	0.000862107
CAMK2D	-1.7983	-0.622975	7.53624	0.00604701	0.197931
LRP1	-1.82813	7.02796	19.6852	9.13e-06	0.00122896
CFAP54	-1.85033	-0.648665	7.64878	0.00568106	0.188763
PLEKHH2	-1.85782	1.4407	12.5459	0.000397077	0.0283036
RPPH1	-1.87265	0.602034	11.7249	0.000616681	0.0389217
GFOD1	-1.8795	5.48515	26.5694	2.54e-07	5.68e-05
ID3	-1.91806	-0.681033	7.02794	0.00802476	0.232048
MFSD6	-1.94323	3.1663	9.02499	0.00266313	0.112956
RFTN1	-1.9517	1.29116	10.9933	0.000914411	0.0511102
GIPC2	-1.98647	-0.917575	6.75754	0.00933526	0.2539
RPL3L	-2.00742	-1.24938	7.12237	0.00761282	0.224153
NT5E	-2.01561	0.746983	8.87796	0.00288634	0.118975
ICOSLG	-2.03532	0.298569	11.3678	0.000747292	0.045218
TEAD4	-2.14153	-0.407778	11.3785	0.000742997	0.0451653
NDRG1	-2.14671	4.87529	75.0483	4.59e-18	7.57e-15
REC8	-2.14869	3.92229	31.853	1.66e-08	4.99e-06
EFNA1	-2.16269	-0.771111	8.883	0.00287838	0.118975
FMNL3	-2.17866	4.9009	8.64426	0.00328094	0.128531
PCDH1	-2.18265	2.12295	10.0955	0.00148631	0.0737066
RYR3	-2.19836	0.295642	12.6546	0.000374647	0.0274554
COLQ	-2.23665	1.46989	17.198	3.37e-05	0.00382983
ACAP1	-2.27346	3.22274	13.9901	0.000183778	0.0156986
CYTL1	-2.27863	-0.78902	7.6649	0.00563054	0.188763
C3orf14	-2.29991	0.510523	7.66115	0.00564226	0.188763
H3-2	-2.30094	-1.13056	6.99842	0.00815818	0.234454
MAP3K5	-2.31501	3.64135	53.5884	2.47e-13	2.17e-10
HUNK	-2.32636	3.45736	49.8931	1.62e-12	1.13e-09
IL4R	-2.34912	2.88205	27.4705	1.6e-07	3.76e-05
CPVL	-2.41243	4.1174	52.795	3.7e-13	2.87e-10
BCL2L15	-2.42012	3.71947	8.43676	0.00367711	0.142661
ANKRD20A8P	-2.46241	1.70007	12.9655	0.000317278	0.0240529
CNN3	-2.47523	2.91539	25.9246	3.55e-07	7.32e-05
NECTIN1	-2.4939	5.13856	77.3095	1.46e-18	2.75e-15
UACA	-2.50053	1.08888	18.1971	1.99e-05	0.0023885
ZNF354C	-2.51354	-0.114179	14.9964	0.000107718	0.0105253
FAM95A	-2.5266	0.791782	11.0836	0.000870937	0.0508342
NXF3	-2.54723	-0.221168	7.93471	0.00484953	0.171538
SLFN13	-2.59989	6.00296	32.8959	9.72e-09	3.05e-06
CHSY3	-2.60122	0.685055	13.9831	0.000184465	0.0156986
LCP2	-2.60295	-0.591006	11.9394	0.000549589	0.035364
NELL2	-2.6032	0.187326	17.2278	3.32e-05	0.00380307
IL18	-2.60519	0.295957	15.0964	0.00010216	0.0100567
LIPE-AS1	-2.61345	1.43392	22.6855	1.91e-06	0.00031072
SLFN12	-2.66434	1.1956	16.7934	4.17e-05	0.00454352
MIR10396A	-2.70992	-0.924222	12.4827	0.000410743	0.0289739
DOCK5	-2.76525	0.765551	10.9957	0.000913244	0.0511102
CHN2	-2.82689	0.7487	20.0167	7.68e-06	0.00106595
BCAM	-2.85889	3.15957	45.8277	1.29e-11	8.11e-09
PEG3	-2.86041	2.50766	8.68823	0.00320272	0.126868
VLDLR	-2.87598	0.488517	10.3095	0.00132345	0.0674042
PAQR8	-2.9497	-1.11574	13.4556	0.000244274	0.0192948
GPR161	-2.97447	1.62051	28.5567	9.1e-08	2.26e-05
ZNF572	-3.05286	-0.839002	13.8778	0.000195086	0.0163909
GASK1B	-3.05755	-0.041327	14.2936	0.000156397	0.0141303
CPLANE1	-3.07948	-0.959562	12.6079	0.000384114	0.0278399
LINC01978	-3.08718	-0.00901177	17.4138	3.01e-05	0.00347874
LINC02476	-3.09862	-1.42474	12.8314	0.000340858	0.0255469
LOC102724301	-3.36579	-1.63545	11.505	0.000694078	0.0425841
FAM20C	-3.40383	-1.6129	13.033	0.000306046	0.0233356
PHETA2	-3.55873	1.83515	10.0116	0.00155561	0.075532
DZIP1	-3.81958	-0.723387	10.575	0.00114625	0.0609686
CREB3L1	-4.00296	1.30396	12.2445	0.000466627	0.0322265
LINC00989	-4.1855	2.25747	54.3491	1.68e-13	1.58e-10
ARHGAP5	-4.1964	4.06336	153.074	3.69e-35	1.62e-31
LAMC3	-4.31213	-1.59336	16.2356	5.59e-05	0.00590244
CABLES1	-4.39999	3.66616	7.29812	0.00690269	0.2098
B3GALNT1	-4.49539	2.25038	30.0819	4.14e-08	1.16e-05
MAL	-4.68969	-1.25	20.1176	7.28e-06	0.00102191
ZNF563	-5.45887	0.145386	40.5118	1.95e-10	8.32e-08
SLFN11	-5.55181	1.56237	22.7172	1.88e-06	0.00030946
ZNF141	-5.76453	2.23533	29.0903	6.91e-08	1.79e-05
PERP	-5.83387	0.926165	53.3285	2.82e-13	2.33e-10
SATB1	-6.52961	2.48699	109.85	1.06e-25	2.32e-22
RNLS	-6.86232	-1.55613	23.2281	1.44e-06	0.000246486
PLS3	-11.731	2.8031	149.981	1.75e-34	5.77e-31
