## Supplemental Table S2 for "3’HS1 CTCF binding site in human β-globin locus regulates fetal hemoglobin expression"

### Sheet: Supplemental Table 3 HUDEP2_3HS
	logFC	logCPM	LR	PValue	FDR
OR52A5	4.32312	0.223697	9.79871	0.00174634	0.894546
TFAP2A	3.80379	1.60332	9.08021	0.00258391	0.999932
MALT1	1.76011	5.9231	8.61554	0.00333306	0.999932
HBG2	-1.27336	6.09376	6.90078	0.00861584	0.999932
CYB5A	-1.3779	5.83029	8.34793	0.00386127	0.999932
H1-2	-1.44122	5.64469	7.52008	0.00610148	0.999932
SNCA	-2.11376	6.9139	20.1199	7.27e-06	0.0116433
LOC100129129	-2.51161	3.19988	8.91761	0.00282434	0.999932
ZNF799	-2.77447	0.373703	6.95896	0.00834004	0.999932
LINC00989	-2.77775	2.44536	7.71474	0.00547719	0.999932
ZNF229	-2.86469	2.21696	8.16286	0.0042757	0.999932
ZNF568	-2.87108	1.8721	7.51027	0.00613483	0.999932
SP9	-2.9203	0.372665	7.20716	0.00726132	0.999932
ZNF829	-2.93997	2.55238	8.16477	0.00427118	0.999932
ZNF615	-2.98938	1.37844	6.88283	0.00870276	0.999932
SLC2A14	-3.03595	1.54422	6.67118	0.00979843	0.999932
ARHGAP32	-3.19297	-0.463966	7.37896	0.00659914	0.999932
RNVU1-18	-3.21372	0.464253	7.80552	0.00520868	0.999932
FAM167A-AS1	-3.22275	-0.728148	7.13472	0.00756056	0.999932
SMPX	-3.49171	0.734874	9.4464	0.00211564	0.999932
ZIK1	-3.4938	2.28612	11.2059	0.000815395	0.474634
HR	-3.49852	0.647709	10.0862	0.00149382	0.79708
ZNF471	-3.53191	2.22046	9.512	0.00204133	0.999932
EPS8	-3.55216	2.45921	7.76903	0.00531495	0.999932
RRAS2	-3.66401	-0.19006	7.93184	0.00485723	0.999932
ZNF726	-3.66625	-0.374751	7.7495	0.00537275	0.999932
MAP7D2	-3.6907	1.95388	11.4549	0.00071305	0.456566
ZNF528-AS1	-3.76801	-0.775069	7.25165	0.0070836	0.999932
ZFP28	-3.81777	0.0416993	8.04074	0.0045737	0.999932
ZNF528	-3.85284	0.210589	9.17024	0.00245982	0.999932
TMEM233	-3.85671	3.65317	15.245	9.44e-05	0.100769
PLXNA2	-3.88548	-0.215573	8.79964	0.00301291	0.999932
ZNF354C	-4.34702	-0.201767	11.6566	0.000639755	0.431195
GIPC2	-4.38045	-1.03523	9.03913	0.00264262	0.999932
FAT1	-4.51493	2.91964	11.7245	0.00061682	0.431195
SERPINB1	-4.76997	0.947745	11.7202	0.000618253	0.431195
ZNF677	-4.82264	-0.247577	9.01357	0.00267983	0.999932
ZNF738	-4.88179	-0.771953	10.5817	0.00114215	0.635927
ITGB5	-4.89547	-0.535164	11.3342	0.00076094	0.464029
SFMBT2	-5.02232	1.55591	14.4026	0.000147601	0.126012
ZNF71	-5.57159	-0.188226	13.4641	0.000243175	0.194631
C5orf66-AS1	-5.65632	0.168885	14.5116	0.000139302	0.126012
PTPRK	-5.7525	-0.0194065	15.0487	0.000104774	0.103211
ZNF141	-6.07703	2.29619	23.8916	1.02e-06	0.00261022
ZNF788P	-7.17002	3.08385	31.0709	2.49e-08	0.000159293
ZNF347	-7.46031	1.94338	23.5295	1.23e-06	0.00262546
ZNF470	-7.94172	-0.391713	16.2352	5.59e-05	0.0651306
PEG3	-8.11199	2.19629	28.3792	9.97e-08	0.000425711
ZNF44	-8.13789	-0.210132	17.462	2.93e-05	0.0417057
ZSCAN18	-8.2514	-0.135994	16.526	4.8e-05	0.0614528
ZNF563	-8.59312	0.231854	20.4681	6.06e-06	0.0110926
POMC	-9.46284	1.01784	24.2818	8.32e-07	0.00261022
PLS3	-11.1772	2.82398	40.1503	2.35e-10	3.01e-06
